# DNA methylation as a contributor to dysregulation of *STX6* and other frontotemporal lobar degeneration genetic risk-associated loci

**DOI:** 10.1101/2025.01.21.634065

**Authors:** Naiomi Rambarack, Katherine Fodder, Megha Murthy, Christina Toomey, Rohan de Silva, Peter Heutink, Jack Humphrey, Towfique Raj, Tammaryn Lashley, Conceição Bettencourt

**Affiliations:** Department of Neurodegenerative Disease, UCL Queen Square Institute of Neurology, London, UK; Department of Clinical and Movement Neurosciences, UCL Queen Square Institute of Neurology, London, UK; The Francis Crick Institute, London, UK; Reta Lila Weston Institute, UCL Queen Square Institute of Neurology, London, UK; German Center for Neurodegenerative Diseases, Tübingen, Germany; Nash Family Department of Neuroscience and Friedman Brain Institute, Icahn School of Medicine at Mount Sinai, New York, NY USA

**Keywords:** Frontotemporal lobar degeneration, Frontotemporal dementia, Progressive supranuclear palsy, DNA methylation, Epigenetics, Neurodegeneration, disease risk

## Abstract

Frontotemporal lobar degeneration (FTLD) represents a spectrum of clinically, genetically, and pathologically heterogeneous neurodegenerative disorders. The two major FTLD pathological subgroups are FTLD-TDP and FTLD-tau. While the majority of FTLD cases are sporadic, heterogeneity also exists within the familial cases, typically involving mutations in *MAPT, GRN* or *C9orf72,* which is not fully explained by known genetic mechanisms. We sought to address this gap by investigating the effect of epigenetic modifications, specifically DNA methylation variation, on genes associated with FTLD genetic risk in different FTLD subtypes. We used frontal cortex DNA methylation profiles from three FTLD datasets containing different subtypes of FTLD-TDP and FTLD-tau: FTLD1m (N = 23) containing FTLD-TDP *C9orf72* mutation carriers and sporadic cases, FTLD2m (N = 48) containing FTLD-Tau *MAPT* mutation carriers, FTLD-TDP *GRN* and *C9orf72* mutation carriers, and FTLD3m (N = 163) sporadic FTLD-Tau (progressive supranuclear palsy - PSP) cases, and corresponding controls. We then leveraged FTLD transcriptomic and proteomic datasets to investigate possible downstream effects of DNA methylation changes. Our analysis revealed shared promoter region hypomethylation in *STX6* across FTLD-TDP and FTLD-tau subtypes, though the largest effect size was observed in PSP cases compared to controls (delta-beta = −32%, FDR adjusted-*p* value=0.002). We also observed dysregulation of the *STX6* gene and protein expression in some FTLD subtypes. Additionally, we performed a detailed examination of *MAPT*, *GRN* and *C9orf72* across subtypes and observed nominally significant differentially methylated CpGs in variable positions across the genes, often with unique patterns and downstream changes in gene/protein expression in mutation carriers. We highlight aberrant DNA methylation at different CpG sites mapping to genes previously associated with genetic risk of FTLD, including *STX6*. Our findings support convergence of genetic and epigenetic factors towards disruption of risk loci, bringing new insights into the contribution of these mechanisms to FTLD.
