## Supplementary Table for "DNA methylation as a contributor to dysregulation of *STX6* and other frontotemporal lobar degeneration genetic risk-associated loci"

### Sheet: Table 1
Supplementary Table 1: Characterization of the FTLD DNA methylation and transcriptomics datasets
Dataset	FTLD subtypes and controls included after quality control	Mean age ± SD (years)	Sex	Regression models
DNA methylation datasets [1]				As previously described [1]
FTLD1m (EPIC arrays)	FTLD (N = 15)	70.07 ± 5.59	7M/8F	~ 0 + disease + age + sex + Oligodendrocyte proportions + Other glial cell proportions + array (0 surrogate variables detected)
	FTLD-TDP type A (C9orf72 mutation carriers, N = 7)	66.86 ± 4.85	3M/4F
	FTLD-TDP type C (sporadic, N = 8)	72.88 ± 4.79	4M/4F
	Controls (N = 8)	75.75 ± 5.63	3M/5F
FTLD2m (EPIC arrays)	FTLD (N = 34)	63.18 ± 7.92	14M/20F	~ 0 + disease + age + sex + Oligodendrocyte proportions + Other glial cell proportions + array + slide (0 surrogate variables detected)
	FTLD-TDP type A (GRN mutation carriers, N = 7)	65.57 ± 7.63	2M/5F
	FTLD-TDP type B (C9orf72 mutation carriers, N = 14)	64.57 ± 8.41	5M/9F
	FTLD-tau (MAPT mutation carriers, N = 13)	60.92 ± 7.60	7M/6F
	Controls (N = 14)	78.43 ± 11.76	5M/9F
FTLD3m (450K arrays)	FTLD-Tau (sporadic PSP) (N = 93)	71.16 ± 5.32	54M/39F	~ 0 + disease + age + sex + Oligodendrocyte proportions + Other glial cell proportions + array + slide + surrogate variable (1/1 surrogate variables detected)
	Controls (N = 70)	76.17 ± 7.93	45M/25F
Transcriptomics datasets
FTLD1e (RNAseq)	FTLD (N = 22)	68.40 ± 9.26	10M/12F	~0 + group + age + sex + RIN + Oligodendrocyte proportions + Other glial cell proportion
	FTLD-TDP A GRN (N = 3)	63.67 ± 3.05	1M/2F
	FTLD-TDP A C9orf72 (N = 7)	64.71 ± 9.48	3M/4F
	FTLD-TDP Sporadic (N = 12)	71.38 ± 9.27	6M/6F
	Controls (N = 22)	71.67 ± 13.78	11M/13F
FTLD2e (RNAseq)	FTLD (N = 30)	62.6 ± 8.10	14M/16F	~0 + group + age + sex + Oligodendrocyte proportions + Other glial cell proportion
	FTLD-tau (MAPT mutation carriers, N = 11)	60.5 ± 8.23	7M/4F
	FTLD-TDP type A (GRN mutation carriers, N = 6)	64.2 ± 8.28	2M/4F
	FTLD-TDP type B (C9orf72 mutation carriers, N = 13)	63.8 ± 8.18	7M/12F
	Controls (N = 14)	78.4 ± 11.8	5M/9F
Proteomic dataset
FTLD1p	FTLD-TDP type A (sporadic, N = 6, two pools of 3 samples)	62.7 ± 7.87	4M/2F
	FTLD-TDP type A (C9orf72 mutation carriers N = 6, two pools of 3 samples)	67.3 ± 4.63	3M/3F
	FTLD-TDP type C (sporadic, N = 6, two pools of 3 samples)	70.5 ± 5.24	5M/1F
	Controls (N = 6, two pools of 3 samples)	83.7 ± 7.09	3M/3F
1. Fodder K, Murthy M, Rizzu P, Toomey CE, Hasan R, Humphrey J, et al. Brain DNA methylomic analysis of frontotemporal lobar degeneration reveals OTUD4 in shared dysregulated signatures across pathological subtypes. Acta Neuropathol 2023;146(1):77–95.

### Sheet: Table 2
Supplementary Table 2: FTLD-associated loci
Gene Symbol	Gene Name	Chr	Number of CpGs			References
			FTLD1	FTLD2	FTLD3
APOE	Apolipoprotein E	19	13	13	13	PMC5546436	PMC5237405
C9orf72	C9orf72-SMCR8 complex subunit	9	14	12	5	PMC3830745	PMC3200438	PMC3638346	10.1007/s11910-012-0268-5
CCNF	Cyclin F	16	39	37	27	10.1007/s00018-017-2632-8	PMC4835537
CHCHD10	Coiled-Coil-Helix-Coiled-Coil-Helix Domain Containing 10	22	13	13	8	PMC4107737	PMC6533145	PMC6975173
CHMP2B	Charged multivesicular body protein 2B	3	17	17	16	10.1038/ng1609	10.1093/brain/aws006	10.1093/hmg/ddm309
CSF1R	Colony stimulating factor 1 receptor	5	35	35	15	PMC6827567	PMC9256970	PMC6533145
CTSF	Cathepsin F	11	21	20	12	PMC5027801	10.1080/13554794.2022.2038635	PMC8758482
CYLD	CYLD lysine 63 deubiquitinase	16	33	35	15	PMC9539372	PMC7089666
DCTN1	Dynactin subunit 1	2	31	31	16	10.1002/ana.20631	PMC2692178
DUSP10	Dual Specificity Phosphatase 10	1	36	36	24	PMC6038352	PMC6083608
EIF2AK3	Eukaryotic translation initiation factor 2 alpha kinase 3	2	32	32	14	PMC6038352	PMC3125476
FUS	FUS RNA binding protein	16	22	23	13	10.1093/brain/awp214	PMC6371513	PMC3677260	10.1136/jnnp.2009.194399
GRN	Granulin precursor	17	23	22	18	10.1016/j.neurobiolaging.2018.11.010	10.1093/hmg/ddl241	10.1016/j.neurobiolaging.2019.11.008	10.1007/s11910-007-0067-6
LRRK2	Leucine rich repeat kinase 2	12	22	22	8	10.1212/01.wnl.0000239829.33936.73	PMC7990399
MAPT	Microtubule associated protein tau	17	104	103	61	PMC7901087	10.1007/s00401-006-0048-x	10.1038/31508	10.1016/s0014-4886(03)00024-4	10.1002/mds.27702
MOBP	Myelin associated oligodendrocyte basic protein	3	27	28	17	PMC3125476
OPTN	Optineurin	10	28	29	17	PMC4470809	PMC8170397
PRNP	Prion protein	20	19	19	12	10.1016/j.neurobiolaging.2014.06.006	10.3233/JAD-150863	PMC9245249
PSEN1	Presenilin-1	14	34	34	12	PMC3207134	PMC10179041	PMC3340902
RUNX2	Runt-related transcription factor 2	6	81	77	55	PMC6083608
SLCO1A2	Solute carrier organic anion transporter family member 1A2	12	16	16	6	PMC6038352	PMC3369937
SOD1	Superoxide dismutase 1	21	18	18	12	10.3109/17482968.2012.678365	PMC5039014	PMC5788550
SQSTM1	Sequestosome 1	5	43	42	38	10.1016/j.yexcr.2014.01.020	10.1016/j.neurobiolaging.2014.08.035	PMC6712989	10.1016/j.mcn.2019.04.001
STX6	Syntaxin 6	1	28	29	14	PMC3125476	PMC6083608
TARDBP	TAR DNA binding protein	1	12	10	7	10.1126/science.1134108	PMC1941578	PMC6440020	10.1002/mds.22697
TBK1	TANK binding kinase 1	12	22	22	10	PMC4470809	PMC4470809
TIA1	TIA1 Cytotoxic Granule Associated RNA Binding Protein	2	20	21	15	PMC5576574	PMC5719900
TMEM106B	Transmembrane protein 106B	7	13	11	10	PMC2828525	PMC3207134
TREM2	Triggering receptor expressed on myeloid cells 2	6	10	10	7	10.1111/ahg.12241	PMC4208293
TRIM11	Tripartite motif containing 11	1	26	28	24	PMC6221133
UBQLN2	Ubiquilin 2	X	NA	NA	NA	10.1016/j.neurobiolaging.2012.07.002	PMC3521561	PMC4777328
VCP	Valosin-containing protein	9	20	18	10	PMC3529157	10.1212/WNL.0b013e3181b389d9	10.1097/00005072-200606000-00005	10.1038/ng1332

### Sheet: Table 3
Supplementary Table 3: Details of CpGs of STX6, MAPT, GRN, and C9orf72 across datasets
Gene Symbol	CpG	Chr	Position	Feature	CGI	FTLD1	FTLD2	FTLD3
STX6
STX6	cg22268025	1	180993725	TSS1500	Shore	✔	✔	✘
STX6	cg20485865	1	180993519	TSS1500	Shore	✔	✔	✘
STX6	cg00955904	1	180993450	TSS1500	Shore	✘	✘	✔
STX6	cg15084269	1	180993237	TSS1500	Shore	✔	✔	✔
STX6	cg14803394	1	180993177	TSS1500	Shore	✔	✔	✘
STX6	cg01648226	1	180992428	TSS200	Shore	✔	✔	✘
STX6	cg05301102	1	180992117	TSS200	Island	✘	✔	✔
STX6	cg16125762	1	180992114	TSS200	Island	✔	✔	✘
STX6	cg02925840	1	180992110	TSS200	Island	✘	✔	✔
STX6	cg25147866	1	180992098	TSS200	Island	✔	✔	✔
STX6	cg04027549	1	180991969	5'UTR	Island	✔	✔	✔
STX6	cg21438192	1	180991757	Body	Island	✔	✔	✔
STX6	cg11086275	1	180991441	Body	Island	✔	✔	✔
STX6	cg23954193	1	180991269	Body	Island	✔	✔	✔
STX6	cg21934978	1	180991143	Body	Shore	✔	✔	✔
STX6	cg09950921	1	180988876	Body	Shelf	✔	✔	✘
STX6	cg20088478	1	180984104	Body	OpenSea	✔	✔	✘
STX6	cg26918857	1	180982786	Body	OpenSea	✔	✔	✘
STX6	cg16122793	1	180981015	Body	OpenSea	✘	✘	✔
STX6	cg03132727	1	180967813	Body	OpenSea	✔	✘	✔
STX6	cg11291872	1	180963639	Body	OpenSea	✔	✔	✘
STX6	cg08775511	1	180959943	Body	OpenSea	✔	✔	✘
STX6	cg16805715	1	180959498	Body	OpenSea	✔	✔	✘
STX6	cg11597447	1	180958911	Body	OpenSea	✔	✔	✘
STX6	cg21985745	1	180958671	Body	OpenSea	✔	✔	✘
STX6	cg18398753	1	180950955	Body	OpenSea	✔	✔	✔
STX6	cg06128826	1	180946766	Body	OpenSea	✔	✔	✘
STX6	cg23065882	1	180945898	Body	OpenSea	✔	✔	✘
STX6	cg11159252	1	180945887	Body	OpenSea	✔	✔	✘
STX6	cg16253064	1	180945704	3'UTR	OpenSea	✔	✔	✘
STX6	cg15201153	1	180945686	3'UTR	OpenSea	✔	✔	✘
STX6	cg11258489	1	180945296	3'UTR	OpenSea	✔	✔	✔
MAPT
MAPT	cg23202543	17	43971022	TSS1500	Shore	✔	✔	✘
MAPT	cg17473914	17	43971149	TSS1500	Shore	✔	✔	✘
MAPT	cg05301556	17	43971177	TSS1500	Shore	✔	✔	✔
MAPT	cg11117266	17	43971461	TSS1500	Island	✔	✔	✔
MAPT	cg16520312	17	43971471	TSS1500	Island	✔	✔	✔
MAPT	cg07163735	17	43971906	1stExon	Island	✔	✔	✔
MAPT	cg23202277	17	43971911	1stExon	Island	✔	✔	✔
MAPT	cg20099416	17	43971919	1stExon	Island	✔	✔	✔
MAPT	cg21327887	17	43971928	1stExon	Island	✔	✘	✔
MAPT	cg12989733	17	43972306	5'UTR	Island	✔	✔	✔
MAPT	cg00891649	17	43972573	5'UTR	Island	✔	✔	✔
MAPT	cg19670923	17	43972806	5'UTR	Island	✔	✔	✔
MAPT	cg02804087	17	43972969	5'UTR	Island	✔	✔	✔
MAPT	cg18368019	17	43972978	5'UTR	Island	✔	✔	✔
MAPT	cg10725121	17	43973146	5'UTR	Island	✔	✔	✔
MAPT	cg13137533	17	43973292	5'UTR	Island	✔	✔	✔
MAPT	cg09478742	17	43973311	5'UTR	Island	✔	✔	✔
MAPT	cg11489262	17	43973426	5'UTR	Island	✔	✔	✔
MAPT	cg10780632	17	43973522	5'UTR	Island	✔	✔	✔
MAPT	cg18878992	17	43974344	5'UTR	Island	✔	✔	✘
MAPT	cg19156875	17	43974446	5'UTR	Island	✔	✔	✔
MAPT	cg26606256	17	43974804	5'UTR	Island	✔	✔	✔
MAPT	cg14202850	17	43974869	5'UTR	Island	✔	✔	✔
MAPT	cg11909912	17	43974919	5'UTR	Island	✔	✔	✔
MAPT	cg04382470	17	43974975	5'UTR	Island	✔	✔	✔
MAPT	cg10224600	17	43975063	5'UTR	Shore	✔	✔	✔
MAPT	cg10955972	17	43976002	5'UTR	Shore	✔	✔	✔
MAPT	cg27457921	17	43976811	5'UTR	Shore	✔	✔	✔
MAPT	cg19108736	17	43977403	5'UTR	Shelf	✔	✔	✔
MAPT	cg20888521	17	43977917	5'UTR	Shelf	✔	✔	✔
MAPT	cg22291189	17	43978251	5'UTR	Shelf	✔	✔	✔
MAPT	cg26019600	17	43978704	5'UTR	Shelf	✔	✔	✔
MAPT	cg12633764	17	43978756	5'UTR	Shelf	✔	✔	✔
MAPT	cg04194328	17	43980493	5'UTR	OpenSea	✔	✔	✘
MAPT	cg26413900	17	43985654	5'UTR	OpenSea	✔	✔	✔
MAPT	cg05886984	17	43988658	5'UTR	OpenSea	✔	✔	✘
MAPT	cg25905283	17	43988808	5'UTR	OpenSea	✔	✔	✘
MAPT	cg01630519	17	43992416	5'UTR	OpenSea	✔	✔	✘
MAPT	cg13972556	17	43993497	5'UTR	OpenSea	✔	✔	✘
MAPT	cg15739383	17	43993684	5'UTR	OpenSea	✔	✔	✘
MAPT	cg27477690	17	43996840	5'UTR	OpenSea	✔	✔	✘
MAPT	cg21599490	17	43998761	5'UTR	OpenSea	✔	✔	✘
MAPT	cg15072451	17	44001672	5'UTR	OpenSea	✔	✔	✘
MAPT	cg15476265	17	44012006	5'UTR	OpenSea	✔	✔	✘
MAPT	cg04226788	17	44014390	5'UTR	OpenSea	✔	✔	✘
MAPT	cg20750326	17	44019832	5'UTR	OpenSea	✔	✔	✘
MAPT	cg16573346	17	44020278	5'UTR	OpenSea	✔	✔	✔
MAPT	cg15617032	17	44020778	5'UTR	OpenSea	✔	✔	✘
MAPT	cg15323584	17	44022846	5'UTR	Shelf	✔	✔	✔
MAPT	cg23926235	17	44024256	5'UTR	Shelf	✔	✔	✘
MAPT	cg26163368	17	44026652	5'UTR	Island	✔	✔	✔
MAPT	cg17569492	17	44026659	5'UTR	Island	✔	✔	✔
MAPT	cg05772917	17	44027251	5'UTR	Shore	✔	✔	✔
MAPT	cg01640727	17	44029468	5'UTR	Shelf	✔	✔	✔
MAPT	cg00112026	17	44033451	5'UTR	OpenSea	✔	✔	✘
MAPT	cg01582587	17	44036817	5'UTR	OpenSea	✔	✔	✘
MAPT	cg19453964	17	44038452	5'UTR	OpenSea	✔	✔	✘
MAPT	cg23044891	17	44038886	5'UTR	OpenSea	✔	✔	✘
MAPT	cg04601362	17	44038949	5'UTR	OpenSea	✔	✔	✘
MAPT	cg02159926	17	44039472	5'UTR	OpenSea	✔	✔	✘
MAPT	cg22635938	17	44039549	5'UTR	OpenSea	✔	✔	✘
MAPT	cg18586914	17	44040821	Body	OpenSea	✔	✔	✘
MAPT	cg15411667	17	44041440	Body	OpenSea	✔	✔	✘
MAPT	cg14431914	17	44048879	Body	OpenSea	✔	✔	✘
MAPT	cg12916343	17	44048908	Body	OpenSea	✔	✔	✘
MAPT	cg26868406	17	44049253	Body	OpenSea	✔	✔	✘
MAPT	cg05396503	17	44052810	Body	OpenSea	✔	✔	✘
MAPT	cg25461303	17	44055333	Body	OpenSea	✔	✔	✘
MAPT	cg03836283	17	44058856	Body	Shore	✔	✔	✔
MAPT	cg11715009	17	44060190	Body	Shore	✔	✔	✘
MAPT	cg00846647	17	44060252	Body	Island	✘	✘	✔
MAPT	cg19276540	17	44060353	Body	Island	✔	✔	✔
MAPT	cg20265358	17	44060424	Body	Island	✔	✔	✔
MAPT	cg00438222	17	44060502	Body	Island	✔	✔	✔
MAPT	cg22128613	17	44061117	Body	Shore	✔	✔	✔
MAPT	cg21953146	17	44061258	Body	Shore	✔	✔	✔
MAPT	cg26979107	17	44061355	Body	Shore	✔	✔	✔
MAPT	cg19495068	17	44061467	Body	Shore	✔	✔	✔
MAPT	cg15926850	17	44061861	Body	Shore	✔	✔	✘
MAPT	cg01934064	17	44064242	Body	Shelf	✔	✔	✔
MAPT	cg13583349	17	44068272	Body	OpenSea	✔	✔	✘
MAPT	cg16656794	17	44068842	Body	OpenSea	✔	✔	✔
MAPT	cg00480298	17	44068857	Body	OpenSea	✔	✔	✔
MAPT	cg13100502	17	44069870	Body	OpenSea	✔	✔	✘
MAPT	cg23351826	17	44070447	Body	OpenSea	✔	✔	✘
MAPT	cg05721485	17	44071124	Body	OpenSea	✔	✔	✔
MAPT	cg12604352	17	44073915	Body	OpenSea	✔	✔	✔
MAPT	cg12727978	17	44075500	Body	OpenSea	✔	✔	✔
MAPT	cg24677220	17	44075684	Body	OpenSea	✔	✔	✔
MAPT	cg01098886	17	44076726	Body	OpenSea	✔	✔	✔
MAPT	cg22989283	17	44079967	Body	OpenSea	✔	✔	✘
MAPT	cg07936825	17	44081997	Body	OpenSea	✔	✔	✘
MAPT	cg11752794	17	44084953	Body	OpenSea	✔	✔	✘
MAPT	cg00792758	17	44087219	Body	OpenSea	✔	✔	✘
MAPT	cg13400969	17	44087762	Body	OpenSea	✔	✔	✔
MAPT	cg20840174	17	44087784	Body	OpenSea	✔	✔	✔
MAPT	cg15269754	17	44088248	Body	OpenSea	✔	✔	✘
MAPT	cg04316382	17	44089267	Body	OpenSea	✔	✔	✘
MAPT	cg07368061	17	44090862	Body	OpenSea	✔	✔	✔
MAPT	cg14888901	17	44091062	Body	OpenSea	✔	✔	✘
MAPT	cg24787400	17	44097757	Body	OpenSea	✔	✔	✘
MAPT	cg15690475	17	44101453	Body	OpenSea	✔	✔	✔
MAPT	cg24612059	17	44101462	Body	OpenSea	✔	✔	✔
MAPT	cg05533539	17	44104521	3'UTR	OpenSea	✔	✔	✔
MAPT	cg09764761	17	44105544	3'UTR	OpenSea	✔	✔	✔
GRN
GRN	cg13332380	17	42421350	TSS1500	OpenSea	✔	✔	✘
GRN	cg10591948	17	42421375	TSS1500	OpenSea	✔	✔	✔
GRN	cg08491241	17	42421960	TSS1500	OpenSea	✔	✔	✘
GRN	cg07935119	17	42422355	TSS200	OpenSea	✔	✔	✔
GRN	cg21497218	17	42422384	TSS200	OpenSea	✔	✔	✔
GRN	cg01146514	17	42422409	TSS200	OpenSea	✔	✔	✔
GRN	cg07777378	17	42422412	TSS200	OpenSea	✔	✔	✔
GRN	cg04269641	17	42422442	TSS200	OpenSea	✔	✔	✔
GRN	cg21689086	17	42422637	1stExon	OpenSea	✔	✔	✘
GRN	cg00442690	17	42422665	1stExon	OpenSea	✔	✘	✘
GRN	cg17101358	17	42422688	5'UTR	OpenSea	✔	✔	✔
GRN	cg11999384	17	42422811	5'UTR	OpenSea	✔	✔	✔
GRN	cg20679560	17	42423025	5'UTR	OpenSea	✔	✔	✔
GRN	cg23322957	17	42425721	5'UTR	OpenSea	✔	✔	✘
GRN	cg23570245	17	42426011	5'UTR	OpenSea	✔	✔	✔
GRN	cg24457026	17	42426018	5'UTR	OpenSea	✘	✘	✔
GRN	cg12837296	17	42426483	5'UTR	OpenSea	✔	✔	✔
GRN	cg24420717	17	42426506	5'UTR	OpenSea	✔	✔	✔
GRN	cg01524226	17	42427606	Body	Shelf	✔	✔	✘
GRN	cg16500497	17	42427639	Body	Shelf	✔	✔	✔
GRN	cg06800040	17	42427647	Body	Shelf	✔	✔	✔
GRN	cg24212517	17	42428168	Body	Shelf	✔	✔	✔
GRN	cg05636593	17	42429529	Body	Shore	✔	✔	✔
GRN	cg19107120	17	42430376	3'UTR	Shore	✔	✔	✔
C9orf72
C9orf72	cg03466946	9	27575177	TSS1500	Shore	✔	✔	✘
C9orf72	cg01589701	9	27574383	TSS1500	OpenSea	✔	✔	✘
C9orf72	cg14363787	9	27573986	TSS200	Shore	✔	✔	✔
C9orf72	cg03854581	9	27573966	TSS200	Shore	✔	✔	✘
C9orf72	cg11613875	9	27573889	TSS200	Island	✘	✘	✔
C9orf72	cg23074747	9	27573817	1stExon	Island	✔	✘	✔
C9orf72	cg19304227	9	27573789	5'UTR	Island	✔	✔	✘
C9orf72	cg05990720	9	27573650	5'UTR	Island	✔	✔	✔
C9orf72	cg05151778	9	27573548	5'UTR	Island	✔	✘	✘
C9orf72	cg01589155	9	27573532	5'UTR	Shore	✔	✔	✘
C9orf72	cg13958452	9	27571484	5'UTR	Shore	✔	✔	✔
C9orf72	cg01861827	9	27569285	5'UTR	Shore	✔	✔	✘
C9orf72	cg15843044	9	27567154	5'UTR	Shelf	✔	✔	✘
C9orf72	cg01126010	9	27564904	Body	OpenSea	✔	✔	✘
C9orf72	cg17366028	9	27548388	Body	OpenSea	✔	✔	✘
✔	Significantly hypermethylated in the FTLD vs controls comparisons
✔	Significantly hypermethylated in the FTLD subtypes vs controls comparisons only
✔	Significantly hypomethylated in the FTLD vs controls comparisons
✔	Significantly hypomethylated in the FTLD subtypes vs controls comparisons only
